# Single-Cell Atlas of Dorsal Root Ganglion Remodeling After Neuroma-Forming Nerve Injury Reveals Intervention-Specific Glial and Immune Programs

**DOI:** 10.64898/2026.05.24.726282

**Authors:** Casey L. Stewart, Michael M. Morris, Alexandra E. Halevi, Amy M. Moore, Valeria Cavalli, Oshri Avraham

## Abstract

Peripheral nerve injury, whether caused by a cut, crush, or excessive stretch, can cause disordered regeneration and formation of a painful neuroma at the injury site. Regrowing axons may end in a swelling, hypersensitive nerve stump, producing pain along the affected nerve distribution that may outweigh sensory or motor deficits. Although neuromas are common, treatment outcomes are inconsistent and the mechanisms that initiate and sustain neuroma-associated pain remain poorly defined. Many surgical and non-surgical approaches (excision with transposition, capping, sclerosis, cryoablation) are used, yet comparative studies have not identified a superior technique, highlighting biological heterogeneity and knowledge gaps. A proximal nerve crush (axonotmetic injury) performed upstream of a neuroma or transection is proposed to reshape axonal growth and interrupt retrograde injury signaling, potentially shifting the system toward a more regenerative, pain-resolving state. However, how proximal crush remodels long-term programs in the dorsal root ganglion (DRG), and how these changes relate to neuroma-like outcomes, are unclear. Here, we build a single-cell atlas of DRG remodeling after neuroma-forming injury and compare it with two interventions- proximal nerve crush and nerve resection, using scRNA-seq. By resolving transcriptional responses across sensory neurons, satellite glial cells, Schwann cells, and macrophages, we identify intervention-specific glial and immune programs that distinguish permissive regeneration from persistent, pain-associated states and nominate pathways for mechanism-guided neuroma therapies.
