## Supplemental Table 3 for "Single-Cell Atlas of Dorsal Root Ganglion Remodeling After Neuroma-Forming Nerve Injury Reveals Intervention-Specific Glial and Immune Programs"

### Sheet: cut
ProteinA	ProteinB	interaction_locationA	interaction_locationB	interaction_typeA	interaction_typeB
SFRP1	FZD2	Ligand	Receptor	Neuron/SGC	Neuron
NID1	ITGB1	Ligand	Receptor	Neuron/SGC	SGC
MIA	CDH19	Ligand	Receptor	Neuron	Neuron/SGC
IGFBP4	LRP6	Ligand	Receptor	Neuron	Neuron
FARP2	PLXNA3	Ligand	Receptor	Neuron	Neuron
CRLF1	IL6ST	Ligand	Receptor	SGC	Neuron
COL11A1	ITGB1	Ligand	Receptor	Neuron/SGC	SGC
COL14A1	ITGB1	Ligand	Receptor	Neuron	SGC
COL15A1	ITGB1	Ligand	Receptor	Neuron	SGC
COL16A1	ITGB1	Ligand	Receptor	Neuron/SGC	SGC
COL18A1	GPC4	Ligand	Receptor	Neuron	Neuron
COL18A1	ITGB1	Ligand	Receptor	Neuron	SGC
COL3A1	DDR2	Ligand	Receptor	Neuron	Neuron
COL3A1	ITGB1	Ligand	Receptor	Neuron	SGC
COL5A3	ITGB1	Ligand	Receptor	Neuron/SGC	SGC
COL5A3	SDC3	Ligand	Receptor	Neuron/SGC	Neuron/SGC
VCAN	ITGB1	Ligand	Receptor	Neuron	SGC
MFGE8	PDGFRB	Ligand	Receptor	Neuron	Neuron
JAG1	NOTCH2	Ligand	Receptor	Neuron/SGC	Neuron
JAG1	NOTCH1	Ligand	Receptor	Neuron/SGC	Neuron/SGC
JAM3	F11R	Ligand	Receptor	Neuron/SGC	Neuron
CDH1	ITGB1	Ligand	Receptor	Neuron/SGC	SGC
CDH1	ITGAE	Ligand	Receptor	Neuron/SGC	Neuron
APP	CD74	Ligand	Receptor	SGC	SGC
TNC	ITGB1	Ligand	Receptor	Neuron	SGC
TNC	ITGA7	Ligand	Receptor	Neuron	SGC
TNC	SDC4	Ligand	Receptor	Neuron	Neuron/SGC
THBS3	ITGB1	Ligand	Receptor	Neuron	SGC
THBS3	SDC4	Ligand	Receptor	Neuron	Neuron/SGC
THBS2	ITGB1	Ligand	Receptor	SGC	SGC
THBS2	SDC4	Ligand	Receptor	SGC	Neuron/SGC
RELN	ITGB1	Ligand	Receptor	Neuron	SGC
LAMC1	ITGB8	Ligand	Receptor	Neuron	Neuron
LAMC1	ITGB4	Ligand	Receptor	Neuron	Neuron/SGC
LAMC1	ITGB1	Ligand	Receptor	Neuron	SGC
LAMC1	DAG1	Ligand	Receptor	Neuron	Neuron/SGC
LAMC1	ITGA7	Ligand	Receptor	Neuron	SGC
LAMB2	ITGB8	Ligand	Receptor	Neuron	Neuron
LAMB2	ITGB4	Ligand	Receptor	Neuron	Neuron/SGC
LAMB2	ITGB1	Ligand	Receptor	Neuron	SGC
LAMB2	DAG1	Ligand	Receptor	Neuron	Neuron/SGC
LAMB2	ITGA7	Ligand	Receptor	Neuron	SGC
LAMB1	ITGB8	Ligand	Receptor	Neuron/SGC	Neuron
LAMB1	ITGB4	Ligand	Receptor	Neuron/SGC	Neuron/SGC
LAMB1	ITGB1	Ligand	Receptor	Neuron/SGC	SGC
LAMB1	DAG1	Ligand	Receptor	Neuron/SGC	Neuron/SGC
LAMB1	ITGA7	Ligand	Receptor	Neuron/SGC	SGC
LAMA4	ITGB8	Ligand	Receptor	Neuron	Neuron
LAMA4	ITGB4	Ligand	Receptor	Neuron	Neuron/SGC
LAMA4	ITGB1	Ligand	Receptor	Neuron	SGC
LAMA4	DAG1	Ligand	Receptor	Neuron	Neuron/SGC
LAMA4	ITGA7	Ligand	Receptor	Neuron	SGC
LAMA2	ITGB8	Ligand	Receptor	Neuron	Neuron
LAMA2	ITGB4	Ligand	Receptor	Neuron	Neuron/SGC
LAMA2	ITGB1	Ligand	Receptor	Neuron	SGC
LAMA2	DAG1	Ligand	Receptor	Neuron	Neuron/SGC
LAMA2	ITGA7	Ligand	Receptor	Neuron	SGC
FN1	TMPRSS6	Ligand	Receptor	Neuron/SGC	Neuron
FN1	ITGB8	Ligand	Receptor	Neuron/SGC	Neuron
FN1	ITGB1	Ligand	Receptor	Neuron/SGC	SGC
FN1	C5AR1	Ligand	Receptor	Neuron/SGC	Neuron
FN1	SDC4	Ligand	Receptor	Neuron/SGC	Neuron/SGC
FN1	SDC2	Ligand	Receptor	Neuron/SGC	SGC
COL6A2	ITGB8	Ligand	Receptor	Neuron	Neuron
COL6A2	ITGB1	Ligand	Receptor	Neuron	SGC
COL6A2	SDC4	Ligand	Receptor	Neuron	Neuron/SGC
COL6A1	ITGB8	Ligand	Receptor	Neuron	Neuron
COL6A1	ITGB1	Ligand	Receptor	Neuron	SGC
COL6A1	SDC4	Ligand	Receptor	Neuron	Neuron/SGC
COL4A1	ITGB8	Ligand	Receptor	Neuron/SGC	Neuron
COL4A1	ITGB1	Ligand	Receptor	Neuron/SGC	SGC
COL4A1	SDC4	Ligand	Receptor	Neuron/SGC	Neuron/SGC
COL1A1	TMPRSS6	Ligand	Receptor	Neuron/SGC	Neuron
COL1A1	DDR2	Ligand	Receptor	Neuron/SGC	Neuron
COL1A1	ITGB8	Ligand	Receptor	Neuron/SGC	Neuron
COL1A1	ITGB1	Ligand	Receptor	Neuron/SGC	SGC
COL1A1	SDC4	Ligand	Receptor	Neuron/SGC	Neuron/SGC
CCK	CCKBR	Ligand	Receptor	Neuron	Neuron
PTN	PLXNB2	Ligand	Receptor	Neuron/SGC	Neuron
PTN	SDC4	Ligand	Receptor	Neuron/SGC	Neuron/SGC
PTN	SDC3	Ligand	Receptor	Neuron/SGC	Neuron/SGC
PTN	SDC2	Ligand	Receptor	Neuron/SGC	SGC
MDK	ITGB1	Ligand	Receptor	Neuron/SGC	SGC
MDK	LRP1	Ligand	Receptor	Neuron/SGC	Neuron
MDK	SDC4	Ligand	Receptor	Neuron/SGC	Neuron/SGC
MDK	SDC3	Ligand	Receptor	Neuron/SGC	Neuron/SGC
MDK	SDC2	Ligand	Receptor	Neuron/SGC	SGC
SPP1	S1PR1	Ligand	Receptor	Neuron/SGC	Neuron
SPP1	ITGB1	Ligand	Receptor	Neuron/SGC	SGC
IL16	CD9	Ligand	Receptor	SGC	SGC
IL1B	IL1R2	Ligand	Receptor	Neuron	Neuron
CLCF1	IL6ST	Ligand	Receptor	SGC	Neuron
CNTF	IL6ST	Ligand	Receptor	Neuron	Neuron
DHH	PTCH1	Ligand	Receptor	Neuron/SGC	Neuron
IGF1	ITGB4	Ligand	Receptor	Neuron	Neuron/SGC
VEGFA	ITGB1	Ligand	Receptor	Neuron	SGC
PDGFD	PDGFRB	Ligand	Receptor	Neuron	Neuron
PDGFC	PDGFRB	Ligand	Receptor	Neuron	Neuron
FGF5	FGFR4	Ligand	Receptor	SGC	Neuron
BTC	ERBB2	Ligand	Receptor	SGC	Neuron
TGFA	ERBB2	Ligand	Receptor	Neuron	Neuron
WNT6	LRP6	Ligand	Receptor	Neuron/SGC	Neuron
WNT6	FZD2	Ligand	Receptor	Neuron/SGC	Neuron

### Sheet: crush
ProteinA	ProteinB	interaction_locationA	interaction_locationB	interaction_typeA	interaction_typeB
NDP	LGR4	Ligand	Receptor	Neuron	Neuron
IGFBP4	LRP6	Ligand	Receptor	Neuron	Neuron
AGRP	SDC3	Ligand	Receptor	Neuron	Neuron
COL18A1	GPC4	Ligand	Receptor	Neuron	Neuron
COL5A3	SDC3	Ligand	Receptor	Neuron/SGC	Neuron
MFGE8	PDGFRB	Ligand	Receptor	Neuron	Neuron
JAG1	NOTCH2	Ligand	Receptor	Neuron	Neuron
JAG1	NOTCH1	Ligand	Receptor	Neuron	Neuron/SGC
JAM3	F11R	Ligand	Receptor	Neuron	Neuron
AGRN	DAG1	Ligand	Receptor	Neuron	Neuron
TNC	SDC4	Ligand	Receptor	Neuron	Neuron
THBS3	SDC4	Ligand	Receptor	Neuron	Neuron
THBS2	SDC4	Ligand	Receptor	Neuron/SGC	Neuron
LAMC1	ITGB8	Ligand	Receptor	Neuron	Neuron
LAMC1	ITGB4	Ligand	Receptor	Neuron	Neuron
LAMC1	DAG1	Ligand	Receptor	Neuron	Neuron
LAMB2	ITGB8	Ligand	Receptor	Neuron	Neuron
LAMB2	ITGB4	Ligand	Receptor	Neuron	Neuron
LAMB2	DAG1	Ligand	Receptor	Neuron	Neuron
LAMB1	ITGB8	Ligand	Receptor	Neuron	Neuron
LAMB1	ITGB4	Ligand	Receptor	Neuron	Neuron
LAMB1	DAG1	Ligand	Receptor	Neuron	Neuron
LAMA4	ITGB8	Ligand	Receptor	Neuron	Neuron
LAMA4	ITGB4	Ligand	Receptor	Neuron	Neuron
LAMA4	DAG1	Ligand	Receptor	Neuron	Neuron
LAMA2	ITGB8	Ligand	Receptor	Neuron	Neuron
LAMA2	ITGB4	Ligand	Receptor	Neuron	Neuron
LAMA2	DAG1	Ligand	Receptor	Neuron	Neuron
COL6A2	ITGB8	Ligand	Receptor	Neuron	Neuron
COL6A2	SDC4	Ligand	Receptor	Neuron	Neuron
COL4A1	ITGB8	Ligand	Receptor	Neuron	Neuron
COL4A1	SDC4	Ligand	Receptor	Neuron	Neuron
AVP	AVPR1A	Ligand	Receptor	Neuron	Neuron
MDK	ALK	Ligand	Receptor	Neuron	Neuron
MDK	LRP1	Ligand	Receptor	Neuron	Neuron
MDK	SDC4	Ligand	Receptor	Neuron	Neuron
MDK	SDC3	Ligand	Receptor	Neuron	Neuron
IL33	IL1RAP	Ligand	Receptor	Neuron	Neuron
DHH	PTCH1	Ligand	Receptor	Neuron	Neuron
PDGFC	PDGFRB	Ligand	Receptor	Neuron	Neuron
BTC	ERBB2	Ligand	Receptor	SGC	Neuron
TGFA	ERBB2	Ligand	Receptor	Neuron	Neuron
WNT6	LRP6	Ligand	Receptor	Neuron	Neuron
WNT16	LRP6	Ligand	Receptor	Neuron	Neuron
GDF11	ACVR2A	Ligand	Receptor	Neuron	Neuron

### Sheet: resect
ProteinA	ProteinB	interaction_locationA	interaction_locationB	interaction_typeA	interaction_typeB
NID1	ITGB1	Ligand	Receptor	Neuron	Neuron
NDP	LGR4	Ligand	Receptor	Neuron	Neuron
IGFBP4	LRP6	Ligand	Receptor	Neuron	Neuron
CRLF1	IL6ST	Ligand	Receptor	SGC	Neuron
COL11A1	ITGB1	Ligand	Receptor	Neuron	Neuron
COL14A1	ITGB1	Ligand	Receptor	Neuron	Neuron
COL16A1	ITGB1	Ligand	Receptor	Neuron/SGC	Neuron
COL5A3	ITGB1	Ligand	Receptor	Neuron/SGC	Neuron
COL5A3	SDC3	Ligand	Receptor	Neuron/SGC	Neuron
COL8A1	ITGB1	Ligand	Receptor	Neuron	Neuron
MFGE8	PDGFRB	Ligand	Receptor	Neuron	Neuron
JAG1	NOTCH1	Ligand	Receptor	Neuron	Neuron/SGC
JAM3	F11R	Ligand	Receptor	Neuron	Neuron
CDH1	ITGB1	Ligand	Receptor	Neuron	Neuron
TNC	ITGB1	Ligand	Receptor	Neuron	Neuron
TNC	SDC4	Ligand	Receptor	Neuron	Neuron
THBS2	ITGB1	Ligand	Receptor	Neuron/SGC	Neuron
THBS2	SDC4	Ligand	Receptor	Neuron/SGC	Neuron
THBS2	ITGA6	Ligand	Receptor	Neuron/SGC	Neuron
LAMC1	ITGB4	Ligand	Receptor	Neuron	Neuron/SGC
LAMC1	ITGB1	Ligand	Receptor	Neuron	Neuron
LAMC1	DAG1	Ligand	Receptor	Neuron	Neuron/SGC
LAMC1	ITGA6	Ligand	Receptor	Neuron	Neuron
LAMB2	ITGB4	Ligand	Receptor	Neuron	Neuron/SGC
LAMB2	ITGB1	Ligand	Receptor	Neuron	Neuron
LAMB2	DAG1	Ligand	Receptor	Neuron	Neuron/SGC
LAMB2	ITGA6	Ligand	Receptor	Neuron	Neuron
LAMB1	ITGB4	Ligand	Receptor	Neuron	Neuron/SGC
LAMB1	ITGB1	Ligand	Receptor	Neuron	Neuron
LAMB1	DAG1	Ligand	Receptor	Neuron	Neuron/SGC
LAMB1	ITGA6	Ligand	Receptor	Neuron	Neuron
LAMA4	ITGB4	Ligand	Receptor	Neuron	Neuron/SGC
LAMA4	ITGB1	Ligand	Receptor	Neuron	Neuron
LAMA4	DAG1	Ligand	Receptor	Neuron	Neuron/SGC
LAMA4	ITGA6	Ligand	Receptor	Neuron	Neuron
LAMA2	ITGB4	Ligand	Receptor	Neuron	Neuron/SGC
LAMA2	ITGB1	Ligand	Receptor	Neuron	Neuron
LAMA2	DAG1	Ligand	Receptor	Neuron	Neuron/SGC
LAMA2	ITGA6	Ligand	Receptor	Neuron	Neuron
COL4A1	ITGB1	Ligand	Receptor	Neuron/SGC	Neuron
COL4A1	SDC4	Ligand	Receptor	Neuron/SGC	Neuron
COL1A1	ITGB1	Ligand	Receptor	Neuron	Neuron
COL1A1	SDC4	Ligand	Receptor	Neuron	Neuron
PTN	PLXNB2	Ligand	Receptor	Neuron/SGC	Neuron
PTN	SDC4	Ligand	Receptor	Neuron/SGC	Neuron
PTN	SDC3	Ligand	Receptor	Neuron/SGC	Neuron
MDK	ITGB1	Ligand	Receptor	Neuron	Neuron
MDK	LRP1	Ligand	Receptor	Neuron	Neuron
MDK	SDC4	Ligand	Receptor	Neuron	Neuron
MDK	SDC3	Ligand	Receptor	Neuron	Neuron
MDK	ITGA6	Ligand	Receptor	Neuron	Neuron
ANGPTL2	ITGB1	Ligand	Receptor	Neuron	Neuron
SPP1	ITGB1	Ligand	Receptor	Neuron/SGC	Neuron
IL16	CD9	Ligand	Receptor	Neuron	SGC
IL1B	IL1R2	Ligand	Receptor	Neuron	Neuron
DHH	PTCH1	Ligand	Receptor	Neuron/SGC	Neuron
VEGFB	NRP1	Ligand	Receptor	Neuron	Neuron
PDGFD	PDGFRB	Ligand	Receptor	Neuron	Neuron
PDGFC	PDGFRB	Ligand	Receptor	Neuron	Neuron
BTC	ERBB2	Ligand	Receptor	SGC	Neuron
TGFA	ERBB2	Ligand	Receptor	Neuron	Neuron
WNT6	LRP6	Ligand	Receptor	Neuron/SGC	Neuron
WNT16	LRP6	Ligand	Receptor	Neuron	Neuron
GDF11	ACVR2A	Ligand	Receptor	Neuron	Neuron
