## Supplemental Table 4 for "Single-Cell Atlas of Dorsal Root Ganglion Remodeling After Neuroma-Forming Nerve Injury Reveals Intervention-Specific Glial and Immune Programs"

### Sheet: Sheet1
FABP7+ counts	Control	App1	Sdc4	Spp1
	7	45	75	28
	4	33	115	28
	2	33	61	5
	4	41	64	7
	6	42	64	6
	13	32	86	5
	6	24	74	2
	2	25	64	1
	5	8	61	13
	10	4	76	6
	0	8	80	6
	2	48	37	4
	4	14	84	3
	8	8	43	3
	4	7	22	1
	6		20	4
